# The spatial heterogeneity of the gut limits bacteriophage predation leading to the coexistence of antagonist populations of bacteria and their viruses

**DOI:** 10.1101/810705

**Authors:** Marta Lourenço, Lorenzo Chaffringeon, Quentin Lamy-Besnier, Pascal Campagne, Claudia Eberl, Marion Bérard, Bärbel Stecher, Laurent Debarbieux, Luisa De Sordi

## Abstract

Bacteria and their viruses, bacteriophages (phages), are the most abundant components of the mammalian gut microbiota where these two entities coexist over time. The ecological dynamics underlying the coexistence between these two antagonistic populations in the gut are unknown. We challenged a murine synthetic bacterial community with a set of virulent phages, to study the factors allowing phages-bacteria coexistence in the gut. We found that coexistence was neither dependent on an arms race between bacteria and phages, nor on the ability of phages to extend host range. Instead, our data suggest that some phage-inaccessible sites in the mucosa of the ileum serve as a spatial refuge for bacteria, which from there disseminate in the gut lumen. Luminal phages amplify by infecting luminal bacteria maintaining phage throughout the gut. We conclude that the heterogeneous distribution of microbes in the gut contributes to the long-term coexistence of phages with phage-susceptible bacteria. This observation could explain the persistence in the human gut of intestinal phages, such as the crAssphage, as well as the low efficiency of oral phage therapy against enteric pathogens in animal models and clinical trials.
