## Supplementary material for "The spatial heterogeneity of the gut limits bacteriophage predation leading to the coexistence of antagonist populations of bacteria and their viruses": Table S1

### Sheet: hostrange_final
Table S1. Host range of the 28 candidate phages isolated using strain Mt1B1
Strains / Phages	P1	P2	P3	P4	P5	P6	P7	P8	P9	P10	P11	P12	P13	P14	P15	P16	P17	P18	P19	P20	P21	P22	P23	P24	P25	P26	P27	P28	Reference
536	0	0	0	0	0	0	0	0	0	0	0	0	0	0	0	0	0	0	0	0	0	0	0	0	0	0	0	0	Brzuszkiewicz E et al ., 2006 (PMID:16912116)
7074	1	1	1	1	1	1	1	1	1	1	1	1	1	1	1	1	0	1	1	1	1	1	1	1	1	1	1	1	AIEC collection from University of Lille, France, via N. Barnich
55989	0	0	0	0	0	0	0	0	0	0	0	0	0	0	0	0	0	0	0	0	0	0	0	0	0	0	0	0	Mossoro et al ., 2002 (PMID:12149388)
AL505	1	0	0	0	0	0	0	0	0	1	0	1	1	0	0	0	0	0	0	0	0	0	0	0	0	0	0	0	Galtier et al ., 2016 (PMID:26971586)
BE	0	0	0	0	0	0	0	0	0	0	0	0	0	0	0	0	0	0	0	0	0	0	0	0	0	0	0	0	Laboratory collection, gift from H. Krisch
BW25113	0	0	0	0	0	0	0	0	0	0	0	0	0	0	0	0	0	0	0	0	0	0	0	0	0	0	0	0	Datsenko and Wanner, 2000 (PMID:10829079)
CR63	0	0	0	0	0	0	0	0	0	0	0	0	0	0	0	0	0	0	0	0	0	0	0	0	0	0	0	0	Laboratory collection, gift from H. Krisch
E22a	0	0	0	0	0	0	0	0	0	0	0	0	0	0	0	0	0	0	0	0	0	0	0	0	0	0	0	0	Camguilhem and Milon, 1989 (PMID:2656746)
ECOR 1	0	0	0	0	0	0	0	0	0	0	0	0	0	0	0	0	1	0	0	0	0	0	0	0	0	0	0	0	Ochman, H., and Selander, R.K. (1984) (PMID: 6363394)
ECOR 10	0	0	0	0	0	0	0	0	0	0	0	0	0	0	0	0	0	0	0	0	0	0	0	0	0	0	0	0	Ochman, H., and Selander, R.K. (1984) (PMID: 6363394)
ECOR 11	0	0	0	0	0	0	0	0	0	0	0	0	0	0	0	0	0	0	0	0	0	0	0	0	0	0	0	0	Ochman, H., and Selander, R.K. (1984) (PMID: 6363394)
ECOR 12	0	0	0	0	0	0	0	0	0	0	0	0	0	0	0	0	0	0	0	0	0	0	0	0	0	0	0	0	Ochman, H., and Selander, R.K. (1984) (PMID: 6363394)
ECOR 13	0	0	0	0	0	0	0	0	0	0	0	0	0	0	0	0	0	0	0	0	0	0	0	0	0	0	0	0	Ochman, H., and Selander, R.K. (1984) (PMID: 6363394)
ECOR 14	0	0	0	0	0	0	0	0	0	0	0	0	0	0	0	0	0	0	0	0	0	0	0	0	0	0	0	0	Ochman, H., and Selander, R.K. (1984) (PMID: 6363394)
ECOR 15	0	0	0	0	0	0	0	0	0	0	0	0	0	0	0	0	0	0	0	0	0	0	0	0	0	0	0	0	Ochman, H., and Selander, R.K. (1984) (PMID: 6363394)
ECOR 16	0	0	0	0	0	0	0	0	0	0	0	0	0	0	0	0	0	0	0	0	0	0	0	0	0	0	0	0	Ochman, H., and Selander, R.K. (1984) (PMID: 6363394)
ECOR 17	0	0	0	0	0	0	0	0	0	0	0	0	0	0	0	0	0	0	0	0	0	0	0	0	0	0	0	0	Ochman, H., and Selander, R.K. (1984) (PMID: 6363394)
ECOR 18	0	0	0	0	0	0	0	0	0	0	0	0	0	0	0	0	0	0	0	0	0	0	0	0	0	0	0	0	Ochman, H., and Selander, R.K. (1984) (PMID: 6363394)
ECOR 19	0	0	0	0	0	0	0	0	0	0	0	0	0	0	0	0	0	0	0	0	0	0	0	0	0	0	0	0	Ochman, H., and Selander, R.K. (1984) (PMID: 6363394)
ECOR 2	0	0	0	0	0	0	0	0	0	0	0	0	0	0	0	0	1	0	0	0	0	0	0	0	0	0	0	0	Ochman, H., and Selander, R.K. (1984) (PMID: 6363394)
ECOR 20	0	0	0	0	0	0	0	0	0	0	0	0	0	0	0	0	0	0	0	0	0	0	0	0	0	0	0	0	Ochman, H., and Selander, R.K. (1984) (PMID: 6363394)
ECOR 21	0	0	0	0	0	0	0	0	0	0	0	0	0	0	0	0	0	0	0	0	0	0	0	0	0	0	0	0	Ochman, H., and Selander, R.K. (1984) (PMID: 6363394)
ECOR 22	0	0	0	0	0	0	0	0	0	0	0	0	0	0	0	0	0	0	0	0	0	0	0	0	0	0	0	0	Ochman, H., and Selander, R.K. (1984) (PMID: 6363394)
ECOR 23	0	0	0	0	0	0	0	0	0	0	0	0	0	0	0	0	1	0	0	0	0	0	0	0	0	0	0	0	Ochman, H., and Selander, R.K. (1984) (PMID: 6363394)
ECOR 24	0	0	0	0	0	0	0	0	0	0	0	0	0	0	0	0	1	0	0	0	0	0	0	0	0	0	0	0	Ochman, H., and Selander, R.K. (1984) (PMID: 6363394)
ECOR 25	0	0	0	0	0	0	0	0	0	0	0	0	0	0	0	0	1	0	0	0	0	0	0	0	0	0	0	0	Ochman, H., and Selander, R.K. (1984) (PMID: 6363394)
ECOR 26	0	0	0	0	0	0	0	0	0	0	0	0	0	0	0	0	0	0	0	0	0	0	0	0	0	0	0	0	Ochman, H., and Selander, R.K. (1984) (PMID: 6363394)
ECOR 27	0	0	0	0	0	0	0	0	0	0	0	0	0	0	0	0	0	0	0	0	0	0	0	0	0	0	0	0	Ochman, H., and Selander, R.K. (1984) (PMID: 6363394)
ECOR 28	0	0	0	0	0	0	0	0	0	0	0	0	0	0	0	0	0	0	0	0	0	0	0	0	0	0	0	0	Ochman, H., and Selander, R.K. (1984) (PMID: 6363394)
ECOR 29	0	0	0	0	0	0	0	0	0	0	0	0	0	0	0	0	0	0	0	0	0	0	0	0	0	0	0	0	Ochman, H., and Selander, R.K. (1984) (PMID: 6363394)
ECOR 3	0	0	0	0	0	0	0	0	0	0	0	0	0	0	0	0	0	0	0	0	0	0	0	0	0	0	0	0	Ochman, H., and Selander, R.K. (1984) (PMID: 6363394)
ECOR 30	0	0	0	0	0	0	0	0	0	0	0	0	0	0	0	0	1	0	0	0	0	0	0	0	0	0	0	0	Ochman, H., and Selander, R.K. (1984) (PMID: 6363394)
ECOR 31	0	0	0	0	0	0	0	0	0	0	0	0	0	0	0	0	0	0	0	0	0	0	0	0	0	0	0	0	Ochman, H., and Selander, R.K. (1984) (PMID: 6363394)
ECOR 32	0	0	0	0	0	0	0	0	0	0	0	0	0	0	0	0	1	0	0	0	0	0	0	0	0	0	0	0	Ochman, H., and Selander, R.K. (1984) (PMID: 6363394)
ECOR 33	0	0	0	0	0	0	0	0	0	0	0	0	0	0	0	0	1	0	0	0	0	0	0	0	0	0	0	0	Ochman, H., and Selander, R.K. (1984) (PMID: 6363394)
ECOR 34	0	0	0	0	0	0	0	0	0	0	0	0	0	0	0	0	0	0	0	0	0	0	0	0	0	0	0	0	Ochman, H., and Selander, R.K. (1984) (PMID: 6363394)
ECOR 35	0	0	0	0	0	0	0	0	0	0	0	0	0	0	0	0	1	0	0	0	0	0	0	0	0	0	0	0	Ochman, H., and Selander, R.K. (1984) (PMID: 6363394)
ECOR 36	1	1	1	1	1	1	1	1	1	1	1	1	1	1	1	1	0	1	1	1	1	1	1	1	1	1	1	1	Ochman, H., and Selander, R.K. (1984) (PMID: 6363394)
ECOR 37	0	0	0	0	0	0	0	0	0	0	0	0	0	0	0	0	0	0	0	0	0	0	0	0	0	0	0	0	Ochman, H., and Selander, R.K. (1984) (PMID: 6363394)
ECOR 38	1	1	1	1	1	1	1	1	1	1	1	1	1	1	1	1	0	1	1	1	1	1	1	1	1	1	1	1	Ochman, H., and Selander, R.K. (1984) (PMID: 6363394)
ECOR 39	0	0	0	0	0	0	0	0	0	0	0	0	0	0	0	0	0	0	0	0	0	0	0	0	0	0	0	0	Ochman, H., and Selander, R.K. (1984) (PMID: 6363394)
ECOR 4	0	0	0	0	0	0	0	0	0	0	0	0	0	0	0	0	0	0	0	0	0	0	0	0	0	0	0	0	Ochman, H., and Selander, R.K. (1984) (PMID: 6363394)
ECOR 40	1	1	1	1	1	1	1	1	1	1	1	1	1	1	1	1	0	1	1	1	1	1	1	1	1	1	1	1	Ochman, H., and Selander, R.K. (1984) (PMID: 6363394)
ECOR 41	1	1	1	1	1	1	1	1	1	1	1	1	1	1	1	1	0	1	1	1	1	1	1	1	1	1	1	1	Ochman, H., and Selander, R.K. (1984) (PMID: 6363394)
ECOR 42	0	0	0	0	0	0	0	0	0	0	0	0	0	0	0	0	1	0	0	0	0	0	0	0	0	0	0	0	Ochman, H., and Selander, R.K. (1984) (PMID: 6363394)
ECOR 43	0	0	0	0	0	0	0	0	0	0	0	0	0	0	0	0	0	0	0	0	0	0	0	0	0	0	0	0	Ochman, H., and Selander, R.K. (1984) (PMID: 6363394)
ECOR 44	0	0	0	0	0	0	0	0	0	0	0	0	0	0	0	0	0	0	0	0	0	0	0	0	0	0	0	0	Ochman, H., and Selander, R.K. (1984) (PMID: 6363394)
ECOR 45	0	0	0	0	0	0	0	0	0	0	0	0	0	0	0	0	0	0	0	0	0	0	0	0	0	0	0	0	Ochman, H., and Selander, R.K. (1984) (PMID: 6363394)
ECOR 46	0	0	0	0	0	0	0	0	0	0	0	0	0	0	0	0	0	0	0	0	0	0	0	0	0	0	0	0	Ochman, H., and Selander, R.K. (1984) (PMID: 6363394)
ECOR 47	0	0	0	0	0	0	0	0	0	0	0	0	0	0	0	0	0	0	0	0	0	0	0	0	0	0	0	0	Ochman, H., and Selander, R.K. (1984) (PMID: 6363394)
ECOR 48	0	0	0	0	0	0	0	0	0	0	0	0	0	0	0	0	0	0	0	0	0	0	0	0	0	0	0	0	Ochman, H., and Selander, R.K. (1984) (PMID: 6363394)
ECOR 49	1	0	0	0	0	0	0	0	0	1	0	1	1	0	0	0	0	0	0	0	0	0	0	0	0	0	0	0	Ochman, H., and Selander, R.K. (1984) (PMID: 6363394)
ECOR 5	0	0	0	0	0	0	0	0	0	0	0	0	0	0	0	0	0	0	0	0	0	0	0	0	0	0	0	0	Ochman, H., and Selander, R.K. (1984) (PMID: 6363394)
ECOR 50	1	0	0	0	0	0	0	0	0	1	0	1	1	0	0	0	0	0	0	0	0	0	0	0	0	0	0	0	Ochman, H., and Selander, R.K. (1984) (PMID: 6363394)
ECOR 51	0	0	0	0	0	0	0	0	0	0	0	0	0	0	0	0	0	0	0	0	0	0	0	0	0	0	0	0	Ochman, H., and Selander, R.K. (1984) (PMID: 6363394)
ECOR 52	0	0	0	0	0	0	0	0	0	0	0	0	0	0	0	0	1	0	0	0	0	0	0	0	0	0	0	0	Ochman, H., and Selander, R.K. (1984) (PMID: 6363394)
ECOR 53	0	0	0	0	0	0	0	0	0	0	0	0	0	0	0	0	0	0	0	0	0	0	0	0	0	0	0	0	Ochman, H., and Selander, R.K. (1984) (PMID: 6363394)
ECOR 54	0	0	0	0	0	0	0	0	0	0	0	0	0	0	0	0	0	0	0	0	0	0	0	0	0	0	0	0	Ochman, H., and Selander, R.K. (1984) (PMID: 6363394)
ECOR 55	0	0	0	0	0	0	0	0	0	0	0	0	0	0	0	0	0	0	0	0	0	0	0	0	0	0	0	0	Ochman, H., and Selander, R.K. (1984) (PMID: 6363394)
ECOR 56	0	0	0	0	0	0	0	0	0	0	0	0	0	0	0	0	0	0	0	0	0	0	0	0	0	0	0	0	Ochman, H., and Selander, R.K. (1984) (PMID: 6363394)
ECOR 57	0	0	0	0	0	0	0	0	0	0	0	0	0	0	0	0	0	0	0	0	0	0	0	0	0	0	0	0	Ochman, H., and Selander, R.K. (1984) (PMID: 6363394)
ECOR 58	0	0	0	0	0	0	0	0	0	0	0	0	0	0	0	0	0	0	0	0	0	0	0	0	0	0	0	0	Ochman, H., and Selander, R.K. (1984) (PMID: 6363394)
ECOR 59	0	0	0	0	0	0	0	0	0	0	0	0	0	0	0	0	0	0	0	0	0	0	0	0	0	0	0	0	Ochman, H., and Selander, R.K. (1984) (PMID: 6363394)
ECOR 6	0	0	0	0	0	0	0	0	0	0	0	0	0	0	0	0	0	0	0	0	0	0	0	0	0	0	0	0	Ochman, H., and Selander, R.K. (1984) (PMID: 6363394)
ECOR 60	0	0	0	0	0	0	0	0	0	0	0	0	0	0	0	0	0	0	0	0	0	0	0	0	0	0	0	0	Ochman, H., and Selander, R.K. (1984) (PMID: 6363394)
ECOR 61	1	1	1	1	1	1	1	1	1	1	1	1	1	1	1	1	1	1	1	1	1	1	1	1	1	1	1	1	Ochman, H., and Selander, R.K. (1984) (PMID: 6363394)
ECOR 62	1	1	1	1	1	1	1	1	1	1	1	1	1	1	1	1	0	1	1	1	1	1	1	1	1	1	1	1	Ochman, H., and Selander, R.K. (1984) (PMID: 6363394)
ECOR 63	0	0	0	0	0	0	0	0	0	0	0	0	0	0	0	0	0	0	0	0	0	0	0	0	0	0	0	0	Ochman, H., and Selander, R.K. (1984) (PMID: 6363394)
ECOR 64	0	0	0	0	0	0	0	0	0	0	0	0	0	0	0	0	0	0	0	0	0	0	0	0	0	0	0	0	Ochman, H., and Selander, R.K. (1984) (PMID: 6363394)
ECOR 65	0	0	0	0	0	0	0	0	0	0	0	0	0	0	0	0	0	0	0	0	0	0	0	0	0	0	0	0	Ochman, H., and Selander, R.K. (1984) (PMID: 6363394)
ECOR 66	0	0	0	0	0	0	0	0	0	0	0	0	0	0	0	0	0	0	0	0	0	0	0	0	0	0	0	0	Ochman, H., and Selander, R.K. (1984) (PMID: 6363394)
ECOR 67	0	0	0	0	0	0	0	0	0	0	0	0	0	0	0	0	0	0	0	0	0	0	0	0	0	0	0	0	Ochman, H., and Selander, R.K. (1984) (PMID: 6363394)
ECOR 68	0	0	0	0	0	0	0	0	0	0	0	0	0	0	0	0	0	0	0	0	0	0	0	0	0	0	0	0	Ochman, H., and Selander, R.K. (1984) (PMID: 6363394)
ECOR 69	0	0	0	0	0	0	0	0	0	0	0	0	0	0	0	0	0	0	0	0	0	0	0	0	0	0	0	0	Ochman, H., and Selander, R.K. (1984) (PMID: 6363394)
ECOR 7	0	0	0	0	0	0	0	0	0	0	0	0	0	0	0	0	0	0	0	0	0	0	0	0	0	0	0	0	Ochman, H., and Selander, R.K. (1984) (PMID: 6363394)
ECOR 70	0	0	0	0	0	0	0	0	0	0	0	0	0	0	0	0	0	0	0	0	0	0	0	0	0	0	0	0	Ochman, H., and Selander, R.K. (1984) (PMID: 6363394)
ECOR 8	0	0	0	0	0	0	0	0	0	0	0	0	0	0	0	0	0	0	0	0	0	0	0	0	0	0	0	0	Ochman, H., and Selander, R.K. (1984) (PMID: 6363394)
ECOR 9	0	0	0	0	0	0	0	0	0	0	0	0	0	0	0	0	0	0	0	0	0	0	0	0	0	0	0	0	Ochman, H., and Selander, R.K. (1984) (PMID: 6363394)
LF110	0	0	0	0	0	0	0	0	0	0	0	0	0	0	0	0	0	0	0	0	0	0	0	0	0	0	0	0	Darfeuille-Michaud et al ., 2004 (PMID:15300573)
LF31	0	0	0	0	0	0	0	0	0	0	0	0	0	0	0	0	1	0	0	0	0	0	0	0	0	0	0	0	Darfeuille-Michaud et al ., 2004 (PMID:15300573)
LF50	0	0	0	0	0	0	0	0	0	0	0	0	0	0	0	0	1	0	0	0	0	0	0	0	0	0	0	0	Darfeuille-Michaud et al ., 2004 (PMID:15300573)
LF73	0	0	0	0	0	0	0	0	0	0	0	0	0	0	0	0	0	0	0	0	0	0	0	0	0	0	0	0	Darfeuille-Michaud et al ., 2004 (PMID:15300573)
LF82	0	0	0	0	0	0	0	0	0	0	0	0	0	0	0	0	0	0	0	0	0	0	0	0	0	0	0	0	Miquel et al ., 2010 (PMID:20862302)
LM33	0	0	0	0	0	0	0	0	0	0	0	0	0	0	0	0	0	0	0	0	0	0	0	0	0	0	0	0	Dufour et al., 2016 (PMID:27387322)
M1/5	0	0	0	0	0	0	0	0	0	0	0	0	0	0	0	0	0	0	0	0	0	0	0	0	0	0	0	0	Laboratory collection, gift from E. Oswald
MG1655	0	0	0	0	0	0	0	0	0	0	0	0	0	0	0	0	0	0	0	0	0	0	0	0	0	0	0	0	Laboratory collection
Mt1B1	1	1	1	1	1	1	1	1	1	1	1	1	1	1	1	1	1	1	1	1	1	1	1	1	1	1	1	1	Garzetti et al 2018 (DSM-28618)
Nissle 1917	0	0	0	0	0	0	0	0	0	0	0	0	0	0	0	0	1	0	0	0	0	0	0	0	0	0	0	0	Laboratory collection, gift from E. Oswald
NRG857c	0	0	0	0	0	0	0	0	0	0	0	0	0	0	0	0	0	0	0	0	0	0	0	0	0	0	0	0	Small et al ., 2013 (PMID:23748852)
O42	0	0	0	0	0	0	0	0	0	0	0	0	0	0	0	0	0	0	0	0	0	0	0	0	0	0	0	0	Laboratory collection, gift from C. Le Bouguénec
OP50	0	0	0	0	0	0	0	0	0	0	0	0	0	0	0	0	0	0	0	0	0	0	0	0	0	0	0	0	Laboratory collection, gift from J. Ewbank
PDP110	0	0	0	0	0	0	0	0	0	0	0	0	0	0	0	0	0	0	0	0	0	0	0	0	0	0	0	0	laboratory collection, gift from E. Denamur
PDP351	0	0	0	0	0	0	0	0	0	0	0	0	0	0	0	0	0	0	0	0	0	0	0	0	0	0	0	0	laboratory collection, gift from E. Denamur
SE15	0	1	0	0	0	0	0	0	0	0	0	0	0	0	0	0	0	0	0	0	0	0	0	0	0	0	0	0	Laboratory collection
Sp15	0	0	0	0	0	0	0	0	0	0	0	0	0	0	0	0	0	0	0	0	0	0	0	0	0	0	0	0	Laboratory collection, gift from E. Oswald
ST24	0	0	0	0	0	0	0	0	0	0	0	0	0	0	0	0	0	0	0	0	0	0	0	0	0	0	0	0	Laboratory collection
T145	0	0	0	0	0	0	0	0	0	0	0	0	0	0	0	0	1	0	0	0	0	0	0	0	0	0	0	0	laboratory collection, gift from E. Denamur
T147	0	0	0	0	0	0	0	0	0	0	0	0	0	0	0	0	0	0	0	0	0	0	0	0	0	0	0	0	laboratory collection, gift from E. Denamur
total score	11	9	8	8	8	8	8	8	8	11	8	11	11	8	8	8	17	8	8	8	8	8	8	8	8	8	8	8
scoring	0	was given to phages that were not able to clear the lawn of bacteria with a spot of 30.000 PFU (3µL of 10^7 PFU/mL)
	1	was given to phages that were able to clear the lawn of bacteria with a spot of 30.000 PFU (3µL of 10^7 PFU/mL)
